# Resistance to the conjugation inhibitor AZT reshapes metabolic compatibility between mating partners during plasmid transfer

**DOI:** 10.64898/2026.07.13.738253

**Authors:** Eda Deniz Erdem, Alan X. Elena, Peiju Fang, Thomas U. Berendonk, Uli Klümper

## Abstract

Plasmid-mediated dissemination of antibiotic resistance genes (ARGs) is a major driver of antimicrobial resistance (AMR). The nucleoside analogue zidovudine (azidothymidine, AZT) has emerged as a promising conjugation inhibitor, yet the consequences of AZT resistance for subsequent plasmid transfer remain poorly understood. Here, we investigated how AZT resistance in donor and recipient bacteria influences conjugative plasmid transfer. Independent AZT-resistant mutants arose through nonsense mutations in two distinct thymidine metabolism genes, *yjjG* and *tdk*. Consistent with previous studies, AZT suppressed plasmid transfer 10-fold between susceptible mating partners, whereas resistance in both partners restored transfer despite continued AZT exposure. Unexpectedly, plasmid transfer was markedly reduced even in the absence of AZT when only one mating partner carried a resistance mutation, declining by up to 11.5-fold regardless of whether the resistant strain was the donor or the recipient. This mixed-resistance phenotype was rescued by supplementation with dTMP, a thymidine pathway metabolite downstream of both resistance-associated mutations, thereby increasing plasmid transfer by up to 5.88-fold and restoring transfer to levels comparable to those of susceptible-susceptible matings. In contrast, excess dTMP reduced conjugation between susceptible partners, supporting a broader role for balanced nucleotide metabolism in determining conjugation efficiency. Together, our findings identify nucleotide metabolism as a previously unrecognised determinant of conjugative plasmid transfer and suggest that the long-term efficacy of conjugation inhibitors such as AZT will depend not only on the evolution of resistance, but also on how resistance reshapes the physiological compatibility of bacterial mating partners.

**Importance:** Antibiotic resistance spreads rapidly because conjugative plasmids transfer resistance genes between bacteria. Drugs that inhibit plasmid transfer are therefore being explored as a new strategy to limit antimicrobial resistance, but little is known about how resistance against these compounds affects subsequent gene transfer. We show that resistance to the conjugation inhibitor zidovudine (AZT) does not simply restore plasmid transfer. Instead, transfer depends on the resistance status of both mating partners. While two susceptible or two resistant bacteria transferred plasmids efficiently, mixed susceptible-resistant pairings showed markedly reduced conjugation even in the absence of AZT. Restoring thymidine metabolism rescued this phenotype, identifying balanced nucleotide metabolism as a previously unrecognised determinant of conjugative plasmid transfer. These findings suggest that the long-term performance of conjugation inhibitors will depend not only on the evolution of resistance, but also on how resistance reshapes the physiological compatibility of bacterial mating partners, providing a new framework for understanding and designing anti-conjugation strategies.
