## Supplementary Data for "Resistance to the conjugation inhibitor AZT reshapes metabolic compatibility between mating partners during plasmid transfer"

### Sheet: Mating assays 
Mating Pairs	Treatment	CFU/mL			Conjugation Ratio (T/R%)
		Donor	Recipient	Transconjugant
Susceptible Donor + Susceptible Recipient	Control	66000000	860000000	18800000	2.18605
Susceptible Donor + Susceptible Recipient	Control	58000000	178000000	13200000	7.41573
Susceptible Donor + Susceptible Recipient	Control	482000000	402000000	36800000	9.15423
Susceptible Donor + Susceptible Recipient	Control	532000000	564000000	35600000	6.31206
Susceptible Donor + Susceptible Recipient	Control	482000000	276000000	21800000	7.89855
Susceptible Donor + Susceptible Recipient	Control	1300000000	1320000000	102800000	7.78788
Susceptible Donor + Susceptible Recipient	Control	860000000	1040000000	64800000	6.23077
Susceptible Donor + Susceptible Recipient	Control	236000000	146000000	21400000	14.6575
Susceptible Donor + Susceptible Recipient	Control	4100000000	1.96667e+09	140000000	7.11864
Susceptible Donor + Susceptible Recipient	Control	1400000000	1500000000	6.66667e+07	4.44444
Susceptible Donor + Susceptible Recipient	Control	3700000000	2.46667e+09	1.26667e+08	5.13514
Susceptible Donor + Susceptible Recipient	Control	3700000000	1.83333e+09	9.66667e+07	5.27273
Susceptible Donor + Susceptible Recipient	Control	3.23333e+09	2.53333e+09	80000000	3.15789
Susceptible Donor + Susceptible Recipient	Control	1.93333e+09	2.06667e+09	9.66667e+07	4.67742
Susceptible Donor + Susceptible Recipient	Control	2.23333e+09	2.03333e+09	8.33333e+07	4.09836
Susceptible Donor + Susceptible Recipient	Control	4.13333e+09	2.46667e+09	1.86667e+08	7.56757
Susceptible Donor + Susceptible Recipient	AZT, 0.01 µg/mL	1240000000	4080000000	2720000	0.0666667
Susceptible Donor + Susceptible Recipient	AZT, 0.01 µg/mL	4280000000	6000000000	1120000	0.0186667
Susceptible Donor + Susceptible Recipient	AZT, 0.01 µg/mL	268000000	1520000000	1520000	0.1
Susceptible Donor + Susceptible Recipient	AZT, 0.01 µg/mL	1860000000	5240000000	2860000	0.0545802
Susceptible Donor + Susceptible Recipient	AZT, 0.01 µg/mL	1100000000	198000000	2780000	1.40404
Susceptible Donor + Susceptible Recipient	AZT, 0.01 µg/mL	40000000	600000000	1220000	0.203333
Susceptible Donor + Susceptible Recipient	AZT, 0.01 µg/mL	72000000	1600000000	22200000	1.3875
Susceptible Donor + Susceptible Recipient	AZT, 0.01 µg/mL	68000000	3700000000	20000000	0.540541
Susceptible Donor + Susceptible Recipient	AZT, 0.01 µg/mL	360000000	5960000000	48600000	0.815436
Susceptible Donor + Susceptible Recipient	AZT, 0.01 µg/mL	164000000	3000000000	23600000	0.786667
Susceptible Donor + Susceptible Recipient	AZT, 0.01 µg/mL	64000000	66000000	920000	1.39394
Susceptible Donor + Susceptible Recipient	AZT, 0.01 µg/mL	220000000	580000000	6740000	1.16207
Susceptible Donor + Susceptible Recipient	AZT, 0.01 µg/mL	3160000000	4620000000	5540000	0.119913
Resistant Donor + Resistant Recipient	Control	210000000	86000000	5200000	6.04651
Resistant Donor + Resistant Recipient	Control	214000000	120000000	3520000	2.93333
Resistant Donor + Resistant Recipient	Control	466000000	318000000	22800000	7.16981
Resistant Donor + Resistant Recipient	Control	386000000	406000000	12000000	2.95567
Resistant Donor + Resistant Recipient	Control	500000000	298000000	13600000	4.56376
Resistant Donor + Resistant Recipient	Control	540000000	396000000	7600000	1.91919
Resistant Donor + Resistant Recipient	Control	302000000	338000000	22000000	6.50888
Resistant Donor + Resistant Recipient	Control	456000000	770000000	31600000	4.1039
Resistant Donor + Resistant Recipient	AZT, 0.01 µg/mL	820000000	384000000	9600000	2.5
Resistant Donor + Resistant Recipient	AZT, 0.01 µg/mL	704000000	714000000	21400000	2.9972
Resistant Donor + Resistant Recipient	AZT, 0.01 µg/mL	1500000000	660000000	43800000	6.63636
Resistant Donor + Resistant Recipient	AZT, 0.01 µg/mL	520000000	740000000	45600000	6.16216
Resistant Donor + Resistant Recipient	AZT, 0.01 µg/mL	420000000	244000000	9000000	3.68852
Resistant Donor + Resistant Recipient	AZT, 0.01 µg/mL	680000000	520000000	15200000	2.92308
Resistant Donor + Resistant Recipient	AZT, 0.01 µg/mL	746000000	200000000	21200000	10.6
Resistant Donor + Resistant Recipient	AZT, 0.01 µg/mL	362000000	660000000	23400000	3.54545
Resistant Donor + Susceptible Recipient	Control	764000000	304000000	7440000	2.44737
Resistant Donor + Susceptible Recipient	Control	672000000	232000000	3540000	1.52586
Resistant Donor + Susceptible Recipient	Control	1700000000	446000000	4540000	1.01794
Resistant Donor + Susceptible Recipient	Control	840000000	382000000	5800000	1.51832
Resistant Donor + Susceptible Recipient	Control	700000000	410000000	5800000	1.41463
Resistant Donor + Susceptible Recipient	Control	940000000	354000000	5120000	1.44633
Resistant Donor + Susceptible Recipient	Control	758000000	202000000	1600000	0.792079
Resistant Donor + Susceptible Recipient	Control	576000000	408000000	10200000	2.5
Resistant Donor + Susceptible Recipient	AZT, 0.01 µg/mL	1060000000	148000000	568000	0.938462
Resistant Donor + Susceptible Recipient	AZT, 0.01 µg/mL	572000000	79400000	860000	0.383784
Resistant Donor + Susceptible Recipient	AZT, 0.01 µg/mL	860000000	204000000	1200000	1.08312
Resistant Donor + Susceptible Recipient	AZT, 0.01 µg/mL	342000000	78600000	640000	0.588235
Resistant Donor + Susceptible Recipient	AZT, 0.01 µg/mL	1040000000	84000000	1260000	0.814249
Resistant Donor + Susceptible Recipient	AZT, 0.01 µg/mL	1080000000	158000000	1260000	1.5
Resistant Donor + Susceptible Recipient	AZT, 0.01 µg/mL	478000000	178000000	1260000	0.797468
Susceptible Donor + Resistant Recipient	Control	478000000	178000000	1260000	0.707865
Susceptible Donor + Resistant Recipient	Control	318000000	136000000	800000	0.588235
Susceptible Donor + Resistant Recipient	Control	210000000	88000000	1160000	1.31818
Susceptible Donor + Resistant Recipient	Control	542000000	168000000	1000000	0.595238
Susceptible Donor + Resistant Recipient	Control	426000000	160000000	480000	0.3
Susceptible Donor + Resistant Recipient	Control	1220000000	580000000	3000000	0.517241
Susceptible Donor + Resistant Recipient	Control	656000000	120000000	820000	0.683333
Susceptible Donor + Resistant Recipient	Control	556000000	124000000	800000	0.645161
Susceptible Donor + Resistant Recipient	AZT, 0.01 µg/mL	846000000	362000000	2600000	0.718232
Susceptible Donor + Resistant Recipient	AZT, 0.01 µg/mL	566000000	130000000	1040000	0.8
Susceptible Donor + Resistant Recipient	AZT, 0.01 µg/mL	1360000000	216000000	2420000	1.12037
Susceptible Donor + Resistant Recipient	AZT, 0.01 µg/mL	288000000	310000000	2100000	0.677419
Susceptible Donor + Resistant Recipient	AZT, 0.01 µg/mL	784000000	416000000	2800000	0.673077
Susceptible Donor + Resistant Recipient	AZT, 0.01 µg/mL	438000000	264000000	2400000	0.909091
Susceptible Donor + Resistant Recipient	AZT, 0.01 µg/mL	330000000	170000000	1760000	1.03529
Susceptible Donor + Susceptible Recipient	dTMP, 25 µM	1.66667e+09	1200000000	2.26667e+07	1.88889
Susceptible Donor + Susceptible Recipient	dTMP, 25 µM	3.06667e+09	1.56667e+09	2.83333e+07	1.80851
Susceptible Donor + Susceptible Recipient	dTMP, 25 µM	3700000000	1500000000	30000000	2
Susceptible Donor + Susceptible Recipient	dTMP, 25 µM	3700000000	1300000000	17000000	1.30769
Susceptible Donor + Susceptible Recipient	dTMP, 25 µM	3.23333e+09	1.86667e+09	25000000	1.33929
Susceptible Donor + Susceptible Recipient	dTMP, 25 µM	2400000000	2000000000	23000000	1.15
Susceptible Donor + Susceptible Recipient	dTMP, 25 µM	4.33333e+09	2400000000	170000000	7.08333
Susceptible Donor + Susceptible Recipient	dTMP, 25 µM	1.96667e+09	1800000000	2.43333e+07	1.35185
Susceptible Donor + Susceptible Recipient	dTMP, 50 µM	3300000000	1.33333e+09	2.86667e+07	2.15
Susceptible Donor + Susceptible Recipient	dTMP, 50 µM	1.53333e+09	1.46667e+09	2.13333e+07	1.45455
Susceptible Donor + Susceptible Recipient	dTMP, 50 µM	2.86667e+09	1200000000	2.96667e+07	2.47222
Susceptible Donor + Susceptible Recipient	dTMP, 50 µM	3.76667e+09	1.23333e+09	2.76667e+07	2.24324
Susceptible Donor + Susceptible Recipient	dTMP, 50 µM	2.46667e+09	1100000000	3.26667e+07	2.9697
Susceptible Donor + Susceptible Recipient	dTMP, 50 µM	1.96667e+09	1400000000	3.03333e+07	2.16667
Susceptible Donor + Susceptible Recipient	dTMP, 50 µM	4.06667e+08	9.33333e+08	20000000	2.14286
Susceptible Donor + Susceptible Recipient	dTMP, 50 µM	1.06667e+09	9.66667e+08	2.53333e+07	2.62069
Susceptible Donor + Susceptible Recipient	dTMP, 100 µM	1080000000	600000000	4000000	0.666667
Susceptible Donor + Susceptible Recipient	dTMP, 100 µM	740000000	300000000	1140000	0.38
Susceptible Donor + Susceptible Recipient	dTMP, 100 µM	1040000000	564000000	4000000	0.70922
Susceptible Donor + Susceptible Recipient	dTMP, 100 µM	288000000	236000000	2000000	0.847458
Susceptible Donor + Susceptible Recipient	dTMP, 100 µM	662000000	682000000	4000000	0.58651
Susceptible Donor + Susceptible Recipient	dTMP, 100 µM	660000000	510000000	2320000	0.454902
Susceptible Donor + Susceptible Recipient	dTMP, 100 µM	2100000000	452000000	12000000	2.65487
Susceptible Donor + Susceptible Recipient	dTMP, 100 µM	960000000	730000000	8000000	1.09589
Resistant Donor + Resistant Recipient	dTMP, 100 µM	2500000000	620000000	30000000	4.83871
Resistant Donor + Resistant Recipient	dTMP, 100 µM	1700000000	376000000	4000000	1.06383
Resistant Donor + Resistant Recipient	dTMP, 100 µM	552000000	450000000	14000000	3.11111
Resistant Donor + Resistant Recipient	dTMP, 100 µM	980000000	452000000	14000000	3.09735
Resistant Donor + Resistant Recipient	dTMP, 100 µM	122000000	62000000	2300000	3.70968
Resistant Donor + Resistant Recipient	dTMP, 100 µM	472000000	402000000	12000000	2.98507
Resistant Donor + Resistant Recipient	dTMP, 100 µM	2440000000	240000000	5800000	2.41667
Resistant Donor + Resistant Recipient	dTMP, 100 µM	1180000000	272000000	12000000	4.41176
Resistant Donor + Susceptible Recipient	dTMP, 100 µM	780000000	152000000	10000000	6.57895
Resistant Donor + Susceptible Recipient	dTMP, 100 µM	484000000	478000000	20000000	4.1841
Resistant Donor + Susceptible Recipient	dTMP, 100 µM	720000000	960000000	40000000	4.16667
Resistant Donor + Susceptible Recipient	dTMP, 100 µM	614000000	692000000	16200000	2.34104
Resistant Donor + Susceptible Recipient	dTMP, 100 µM	302000000	560000000	13400000	2.39286
Resistant Donor + Susceptible Recipient	dTMP, 100 µM	590000000	660000000	15200000	2.30303
Resistant Donor + Susceptible Recipient	dTMP, 100 µM	1840000000	560000000	25400000	4.53571
Resistant Donor + Susceptible Recipient	dTMP, 100 µM	470000000	610000000	26000000	4.2623
Susceptible Donor + Resistant Recipient	dTMP, 100 µM	852000000	342000000	5600000	1.63743
Susceptible Donor + Resistant Recipient	dTMP, 100 µM	522000000	326000000	6000000	1.84049
Susceptible Donor + Resistant Recipient	dTMP, 100 µM	510000000	180000000	5400000	3
Susceptible Donor + Resistant Recipient	dTMP, 100 µM	328000000	730000000	8400000	1.15068
Susceptible Donor + Resistant Recipient	dTMP, 100 µM	2880000000	920000000	12600000	1.36957
Susceptible Donor + Resistant Recipient	dTMP, 100 µM	1580000000	580000000	41200000	7.10345
Susceptible Donor + Resistant Recipient	dTMP, 100 µM	1060000000	676000000	60000000	8.87574
Susceptible Donor + Resistant Recipient	dTMP, 100 µM	2840000000	840000000	54600000	6.5
